# Lineage recording in monoclonal gastruloids reveals heritable modes of early development

**DOI:** 10.1101/2025.05.23.655664

**Authors:** Samuel G. Regalado, Chengxiang Qiu, Sanjay Kottapalli, Beth K. Martin, Wei Chen, Hanna Liao, Haedong Kim, Xiaoyi Li, Jean-Benoît Lalanne, Nobuhiko Hamazaki, Silvia Domcke, Junhong Choi, Jay Shendure

## Abstract

Mammalian stem cells possess a remarkable capacity for self-organization, a property that underlies increasingly sophisticated *in vitro* models of early development. However, even under carefully controlled conditions, stem cell-derived models exhibit substantial “inter-individual” heterogeneity. Focusing on gastruloids, a powerful model of the early posterior embryo^1^, we sought to investigate the origins of this heterogeneity. To this end, we developed a scalable protocol for generating gastruloids that are monoclonal, *i.e.* derived from a single mouse embryonic stem cell (mESC). Single cell transcriptional profiling of monoclonal gastruloids revealed extensive inter-individual heterogeneity, with some hardly progressing, others resembling conventional gastruloids but biased towards mesodermal or neural lineages, and yet others bearing cell types rare or absent from conventional polyclonal gastruloids. To investigate this further, we leveraged DNA Typewriter^2^ to record the cell lineage relationships among the mESCs from which monoclonal gastruloids originate. Early in the expansion of “founder” mESCsーprior to induction of the resulting aggregates to form gastruloidsーwe observe clear examples of fate bias or fate restriction, *i.e.* sister clades that exhibit markedly different cell type compositions. In a separate experiment with DNA Typewriter, we reconstructed a monophyletic “tree of trees”, composed of ∼50,000 cells derived from ∼100 gastruloids, all descended from a single “founder of founders” stem cell. From these data, we find that founder mESCs that are more closely related are more likely to give rise to monoclonal gastruloids with similar cell type compositions. Our results suggest that fluctuations in the intrinsic states of mESCs are heritable, and shape their descendants’ fates across many cell divisions. Our study also showcases how DNA Typewriter can be used to reconstruct high-resolution, monophyletic cell lineage trees in stem cell models of early development.
