## Supplementary Table 1 for "Lineage recording in monoclonal gastruloids reveals heritable modes of early development"

### Sheet: Table.S1
Table S1. Marker genes used for mouse gastruloids cell type annotation.
Cell type	Markers used for cell type identification	Reference 1	Reference 2	Reference 3	Reference 4	Reference 5
Cardiac mesoderm	Gata6,Hand1,Hand2,Nkx2-5,Tbx5,Tbx20	https://pubmed.ncbi.nlm.nih.gov/35275720/	https://pubmed.ncbi.nlm.nih.gov/15576406/	https://pubmed.ncbi.nlm.nih.gov/24613616/	https://pubmed.ncbi.nlm.nih.gov/28057264/	https://pubmed.ncbi.nlm.nih.gov/33585493/
Definitive endoderm	Sox17,Trh,Krt18	https://pubmed.ncbi.nlm.nih.gov/30787436/	https://pubmed.ncbi.nlm.nih.gov/10611967/
Early neurons	Ebf2,Ebf3,Isl1,Neurod1	https://pubmed.ncbi.nlm.nih.gov/16621079/	https://pubmed.ncbi.nlm.nih.gov/21569850/	https://pubmed.ncbi.nlm.nih.gov/25762221/
Endothelial cells	Kdr,Ptprm,Cdh5	https://pubmed.ncbi.nlm.nih.gov/30787436/	https://pubmed.ncbi.nlm.nih.gov/20538805/	https://pubmed.ncbi.nlm.nih.gov/24435645/
PSC-like cells	Nanog,Zfp42,Pou5f1,Utf1,Esrrb,Fgf4,Dppa3,Dppa5a	https://pubmed.ncbi.nlm.nih.gov/28768204/	https://pubmed.ncbi.nlm.nih.gov/30840884/	https://pubmed.ncbi.nlm.nih.gov/30787436/	https://pubmed.ncbi.nlm.nih.gov/14684992/	https://pubmed.ncbi.nlm.nih.gov/16166252/
2-cell-state-like ESCs	Zscan4c,Zscan4d	https://pubmed.ncbi.nlm.nih.gov/23739662/	https://pubmed.ncbi.nlm.nih.gov/17553482/
Fibroblasts	Col1a1,Col1a2,Col5a1,Cd34,Pdgfra	https://pubmed.ncbi.nlm.nih.gov/32769974/
Floor plate	Nkx6-1,Foxa2,Shh,Ntn1	https://pubmed.ncbi.nlm.nih.gov/30787437/	https://pubmed.ncbi.nlm.nih.gov/15738958/	https://pubmed.ncbi.nlm.nih.gov/9244300/
Node-like cells	Foxa2,Kcnip4	https://pubmed.ncbi.nlm.nih.gov/8787735/	https://pubmed.ncbi.nlm.nih.gov/21351873/
Hindbrain	Egr2,Pax5,En1,En2,Hoxa2	https://pubmed.ncbi.nlm.nih.gov/9367425/	https://pubmed.ncbi.nlm.nih.gov/27273073/	https://pubmed.ncbi.nlm.nih.gov/9425134/	https://pubmed.ncbi.nlm.nih.gov/2571936/	https://pubmed.ncbi.nlm.nih.gov/1534034/
Anterior mesendoderm	Eomes,Lhx1,Asb4,Pcdh7	https://pubmed.ncbi.nlm.nih.gov/21822279/	https://pubmed.ncbi.nlm.nih.gov/25977363/	https://pubmed.ncbi.nlm.nih.gov/18171685/
Mesodermal progenitors	Tbx6,Hes7	https://pubmed.ncbi.nlm.nih.gov/12915233/	https://pubmed.ncbi.nlm.nih.gov/29895619/
Midbrain-hindbrain-boundary (MHB)-like cells	Otx2,Dmbx1,Pax2,Pax5,En1,En2	https://pubmed.ncbi.nlm.nih.gov/7925010/	https://pubmed.ncbi.nlm.nih.gov/9159136/	https://pubmed.ncbi.nlm.nih.gov/1534034/
Motor neurons	Mnx1,Lhx3,Isl1	https://pubmed.ncbi.nlm.nih.gov/25346659/	https://pubmed.ncbi.nlm.nih.gov/12150931/	https://pubmed.ncbi.nlm.nih.gov/21569850/
NMPs	T,Fgf17,Cdx2,Nkx1-2	https://pubmed.ncbi.nlm.nih.gov/38355799/
Notochord	T,Shh,Noto	https://pubmed.ncbi.nlm.nih.gov/17884984/	https://pubmed.ncbi.nlm.nih.gov/26845388/	https://pubmed.ncbi.nlm.nih.gov/32275068/
Extraembryonic endoderm	Lamb1,Sparc,Ttr,Gata4	https://pubmed.ncbi.nlm.nih.gov/30787436/
Somites	Tcf15,Meox1	https://pubmed.ncbi.nlm.nih.gov/7729571/	https://pubmed.ncbi.nlm.nih.gov/19520072/
Spinal cord	Hoxb4,Hoxd4,Hoxc6	https://pubmed.ncbi.nlm.nih.gov/24574009/	https://pubmed.ncbi.nlm.nih.gov/11754833/
Transitional cells	Ptprt,Bhlhe41,Anks1b,Adamtsl1,Dscaml1,Atp6v0b	As we stated in the manuscript, transitional cells appear to be intermediate between PSCs and germ layers but do not express primitive streak markers. Here, we did not find clear supporting references and instead listed only the specifically expressed genes.
